# Magnesium isoglycyrrhizinate alleviates alcohol-associated liver disease through targeting HSD11B1

**DOI:** 10.1101/2025.10.02.679991

**Authors:** Lu Xiao, Lu Li, Shasha Wu, Zhaoyi Che, Yuyang Du, Jingyi Zheng, Jingsong Yan, Hao Wang, Hong Zhang, Yan Li, Jia Xiao

## Abstract

While magnesium isoglycyrrhizinate (MgIG) is a clinically approved therapy for alcohol-associated liver disease (ALD), its precise molecular targets and mechanisms remain uncharacterized. This study aimed to define MgIG’s hepatoprotective actions in chronic-binge ALD mouse models and ethanol/palmitic acid-exposed AML-12 hepatocytes. Through an integrated strategy encompassing RNA sequencing, molecular docking, and microscale thermophoresis, we discovered that MgIG directly binds to hydroxysteroid 11-beta dehydrogenase 1 (HSD11B1) at residue 187, a finding corroborated by molecular dynamics simulations. *In vivo*, MgIG markedly attenuated alcohol-induced liver injury, evidenced by ameliorated histological damage, reduced hepatic steatosis, and normalized liver-to-body weight ratios. *In vitro*, it effectively reduced lipid accumulation, inflammation, and apoptosis. Mechanistically, RNA sequencing identified isopentenyl diphosphate delta isomerase 1 (IDI1) as a key downstream effector. Hepatocyte-specific genetic manipulations confirmed that MgIG modulates the SREBP2-IDI1 axis, thereby suppressing lipogenesis, inflammatory responses, and apoptotic pathways. We reveal HSD11B1 as a novel direct molecular target of MgIG and elucidate its therapeutic mechanism through the HSD11B1-SREBP2-IDI1 signaling axis, which profoundly impacts ALD pathogenesis. These findings not only validate MgIG’s clinical utility but also highlight a promising new therapeutic target for ALD.
