## Supplementary material for "Magnesium isoglycyrrhizinate alleviates alcohol-associated liver disease through targeting HSD11B1": Body weight

### Sheet: Sheet1
Time (day)	Ctrl (g)						EtOH (g)						EtOH + M 25 mg/kg (g)						EtOH + M 50 mg/kg (g)
1	21.7	21.1	23.1	21.6	22.5	22.00 ± 0.79	21.3	22.2	21.7	22.7	23.5	22.28 ± 0.86	22.7	21.9	22.6	22.3	23.4	22.58 ± 0.55	21.8	22.7	21.8	22.4	22.9	22.32 ± 0.51
2	22.1	22.8	23.8	21.9	22.6	22.64 ± 0.74	21.4	22.7	22.8	23.8	24.3	23.00 ± 1.12	23.1	22.8	23.1	22.8	23.8	23.12 ± 0.41	22.4	23.1	22.8	22.8	23.6	22.94 ± 0.45
3	22.5	23.1	23.6	22.2	22.9	22.86 ± 0.54	21.2	23	22.6	24	24.4	23.04 ± 1.26	23.4	23.1	23.2	23	23.2	23.18 ± 0.14	23	23.7	23.1	22.9	23	23.14 ± 0.32
4	23.6	23.3	24.3	23.8	23.1	23.62 ± 0.47	21.9	23.3	23.7	23.7	24.8	23.49 ± 1.04	23.5	22.7	22.6	23.7	23.3	23.16 ± 0.49	23.6	24	22.9	23.9	22.8	23.44 ± 0.56
5	24	23.8	24.8	23.8	23.4	23.96 ± 0.52	22	23.5	24.5	23.8	24.4	23.64 ± 1.00	24.1	22.7	23.2	23.8	23.5	23.46 ± 0.54	23.1	23.8	22.9	23.5	22.7	23.60 ± 0.45
6	23.9	23.8	25.5	24.4	23.2	24.16 ± 0.86	22.3	23.8	24.3	24.3	24.3	23.80 ± 0.87	24.3	23.1	22.7	24.3	24	23.68 ± 0.74	23.3	23.9	23.2	23.4	22.4	23.24 ± 0.54
7	24.7	23.8	25.3	24.2	23.7	24.34 ± 0.67	22.2	24	24.4	23.6	23.6	23.56 ± 0.83	23.3	22.1	22.3	23.6	24.2	23.10 ± 0.88	22.5	23.6	23.2	23.6	22.2	23.02 ± 0.64
8	24.6	24.2	25.1	24.5	23.6	24.40 ± 0.55	22.4	24.2	24.1	23	23.1	23.36 ± 0.77	23	21.4	21.8	23	24.9	22.82 ± 1.36	23	22.9	23.5	23.5	22.5	23.08 ± 0.43
9	25	24.3	25.3	24.4	24	24.60 ± 0.53	22.2	24.7	23.5	23.3	23.3	23.40 ± 0.89	23	20.8	21.6	23.3	24.4	22.62 ± 1.42	22.6	23	23.3	23.7	22.3	22.98 ± 0.55
10	24.7	24.3	25.1	24.6	24.3	24.60 ± 0.33	22.3	24.5	24	23.2	22.5	23.30 ± 0.94	22.5	21	21.3	23.2	24.1	22.42 ± 1.29	22.4	22.8	23.4	23.6	22.6	22.96 ± 0.52
11	25.1	24.4	25.1	25.3	24.7	24.92 ± 0.36	22.1	24.3	23.8	23	22.2	23.08 ± 0.96	22.5	21	21.4	23	24	22.38 ± 1.21	22.5	22.7	23.3	23.5	22.5	22.90 ± 0.47
12	24.2	24.7	25.2	25.1	24.8	24.80 ± 0.39	22.2	24.2	23.6	23	22.4	23.08 ± 0.83	22.4	20.5	21.3	23	23.9	22.22 ± 1.34	22.8	22.9	22.9	23.7	22.8	23.02 ± 0.38
13	24.5	24.5	25.6	25.7	25.1	25.08 ± 0.58	22.4	24.5	23.5	22.7	22	23.02 ± 0.99	22.6	20.8	21.4	22.7	23.9	22.28 ± 1.21	22.7	22.7	23.5	23.9	23.2	23.20 ± 0.52
14	25.3	24.4	25.4	25.5	25.2	25.16 ± 0.44	22.2	24.2	23.5	23.2	22	23.01 ± 0.92	22.7	20.8	21.6	23.2	24	22.46 ± 1.27	22.8	23	23.6	23.8	23.1	23.26 ± 0.42
15	25.2	25.8	25.8	25.6	25.4	25.56 ± 0.26	22.1	23.8	23.4	22.8	21.9	22.80 ± 0.82	22.5	20.8	21.3	22.8	23.8	22.24 ± 1.20	23.2	23.1	23.7	23.6	23.2	23.36 ± 0.27

### Sheet: Day1
Day1

### Sheet: Day15
Day 15
